# The pupal stage is a developmental window for RNA virus persistence in Drosophila

**DOI:** 10.1101/2025.11.07.687216

**Authors:** Mauro Castelló-Sanjuán, Rubén González, Alexander Bergman, Hervé Blanc, Lionel Frangeul, Jared Nigg, Maria-Carla Saleh

## Abstract

RNA viruses establish persistent infections in insects through mechanisms that are not fully understood. We focused on three positive-sense RNA viruses that naturally establish persistent infections: Drosophila A virus (DAV), Drosophila C virus (DCV), and Nora virus. We examined how these viruses interact with their hosts during development and we found that pupal metamorphosis is a critical window where virus-host immune interactions influence persistence differently across viruses. Peak viral loads and replication occur during pupation, coinciding with increased endogenous reverse transcriptase activity. Notably, reverse transcription of viral RNA genomes produces viral DNA (vDNA) forms of DAV and DCV that are first detectable during pupation and are involved in persistence. In contrast, Nora virus achieves persistence without detectable vDNA. Immune responses during pupation are virus-specific, involving suppression of RNA interference components and varied regulation of JAK-STAT signaling. After metamorphosis, DAV continues producing vDNA into adulthood while DCV shows transient vDNA production, and Nora virus bypasses vDNA production altogether. These findings point to pupation as a key developmental stage for the establishment of persistent infections through distinct viral persistence strategies.
