## Supplementary File 1 for "The pupal stage is a developmental window for RNA virus persistence in Drosophila"

### Sheet: 2025-07-01_Immune-allPupa
dev_stage	stock	replicate	target_gene	expression
P_0h	uninfected	1	Stat92E	0.208663
P_0h	uninfected	2	Stat92E	0.172159
P_0h	uninfected	3	Stat92E	0.217109
P_0h	DAV	1	Stat92E	0.163677
P_0h	DAV	2	Stat92E	0.144141
P_0h	DAV	3	Stat92E	0.121857
P_0h	DCV	1	Stat92E	0.112048
P_0h	DCV	2	Stat92E	0.106965
P_0h	DCV	3	Stat92E	0.12892
P_0h	Nora	1	Stat92E	0.012859
P_0h	Nora	2	Stat92E	0.01639
P_0h	Nora	3	Stat92E	0.020972
P_24h	uninfected	1	Stat92E	0.149677
P_24h	uninfected	2	Stat92E	0.179786
P_24h	uninfected	3	Stat92E	0.168933
P_24h	DAV	1	Stat92E	0.126907
P_24h	DAV	2	Stat92E	0.102035
P_24h	DAV	3	Stat92E	0.126852
P_24h	DCV	1	Stat92E	0.13504
P_24h	DCV	2	Stat92E	0.134086
P_24h	DCV	3	Stat92E	0.127977
P_24h	Nora	1	Stat92E	0.0183007
P_24h	Nora	2	Stat92E	0.0217078
P_24h	Nora	3	Stat92E	0.018999
P_48h	uninfected	1	Stat92E	0.14394
P_48h	uninfected	2	Stat92E	0.155682
P_48h	uninfected	3	Stat92E	0.136223
P_48h	DAV	1	Stat92E	0.158584
P_48h	DAV	2	Stat92E	0.133409
P_48h	DAV	3	Stat92E	0.134578
P_48h	DCV	1	Stat92E	0.103443
P_48h	DCV	2	Stat92E	0.118351
P_48h	DCV	3	Stat92E	0.146325
P_48h	Nora	1	Stat92E	0.014431
P_48h	Nora	2	Stat92E	0.0172389
P_48h	Nora	3	Stat92E	0.0193213
P_0h	uninfected	1	IMD	0.015675
P_0h	uninfected	2	IMD	0.017282
P_0h	uninfected	3	IMD	0.016289
P_0h	DAV	1	IMD	0.018661
P_0h	DAV	2	IMD	0.021322
P_0h	DAV	3	IMD	0.014485
P_0h	DCV	1	IMD	0.021493
P_0h	DCV	2	IMD	0.01407
P_0h	DCV	3	IMD	0.016162
P_0h	Nora	1	IMD	0.016328
P_0h	Nora	2	IMD	0.009429
P_0h	Nora	3	IMD	0.014052
P_24h	uninfected	1	IMD	0.0185614
P_24h	uninfected	2	IMD	0.0234522
P_24h	uninfected	3	IMD	0.0298946
P_24h	DAV	1	IMD	0.012799
P_24h	DAV	2	IMD	0.0155448
P_24h	DAV	3	IMD	0.0201419
P_24h	DCV	1	IMD	0.0124226
P_24h	DCV	2	IMD	0.018876
P_24h	DCV	3	IMD	0.0156281
P_24h	Nora	1	IMD	0.0151198
P_24h	Nora	2	IMD	0.0120394
P_24h	Nora	3	IMD	0.0189219
P_48h	uninfected	1	IMD	0.0132807
P_48h	uninfected	2	IMD	0.0136747
P_48h	uninfected	3	IMD	0.0155141
P_48h	DAV	1	IMD	0.0215425
P_48h	DAV	2	IMD	0.0187099
P_48h	DAV	3	IMD	0.0128284
P_48h	DCV	1	IMD	0.0191453
P_48h	DCV	2	IMD	0.0135965
P_48h	DCV	3	IMD	0.0142665
P_48h	Nora	1	IMD	0.011231
P_48h	Nora	2	IMD	0.0186311
P_48h	Nora	3	IMD	0.015037
P_0h	uninfected	1	Drosomycin	0.020315
P_0h	uninfected	2	Drosomycin	0.027003
P_0h	uninfected	3	Drosomycin	0.025546
P_0h	DAV	1	Drosomycin	0.031435
P_0h	DAV	2	Drosomycin	0.025818
P_0h	DAV	3	Drosomycin	0.023298
P_0h	DCV	1	Drosomycin	0.039942
P_0h	DCV	2	Drosomycin	0.030187
P_0h	DCV	3	Drosomycin	0.021587
P_0h	Nora	1	Drosomycin	0.295421
P_0h	Nora	2	Drosomycin	0.342194
P_0h	Nora	3	Drosomycin	0.340092
P_24h	uninfected	1	Drosomycin	0.0118945
P_24h	uninfected	2	Drosomycin	0.0329272
P_24h	uninfected	3	Drosomycin	0.0170823
P_24h	DAV	1	Drosomycin	0.0247594
P_24h	DAV	2	Drosomycin	0.0352459
P_24h	DAV	3	Drosomycin	0.981495
P_24h	DCV	1	Drosomycin	0.0181363
P_24h	DCV	2	Drosomycin	0.0184002
P_24h	DCV	3	Drosomycin	0.0217014
P_24h	Nora	1	Drosomycin	0.40324
P_24h	Nora	2	Drosomycin	0.289629
P_24h	Nora	3	Drosomycin	0.125095
P_48h	uninfected	1	Drosomycin	0.0761306
P_48h	uninfected	2	Drosomycin	0.0914429
P_48h	uninfected	3	Drosomycin	0.111262
P_48h	DAV	1	Drosomycin	0.0471582
P_48h	DAV	2	Drosomycin	0.257212
P_48h	DAV	3	Drosomycin	0.0453398
P_48h	DCV	1	Drosomycin	0.894608
P_48h	DCV	2	Drosomycin	0.202725
P_48h	DCV	3	Drosomycin	0.0938892
P_48h	Nora	1	Drosomycin	0.252428
P_48h	Nora	2	Drosomycin	0.247701
P_48h	Nora	3	Drosomycin	0.222622
P_0h	uninfected	1	Diptericin	0.010828
P_0h	uninfected	2	Diptericin	0.006458
P_0h	uninfected	3	Diptericin	0.007052
P_0h	DAV	1	Diptericin	0.012117
P_0h	DAV	2	Diptericin	0.008657
P_0h	DAV	3	Diptericin	0.007071
P_0h	DCV	1	Diptericin	0.005878
P_0h	DCV	2	Diptericin	0.003911
P_0h	DCV	3	Diptericin	0.003189
P_0h	Nora	1	Diptericin	0.006044
P_0h	Nora	2	Diptericin	0.006311
P_0h	Nora	3	Diptericin	0.009702
P_24h	uninfected	1	Diptericin	0.00264601
P_24h	uninfected	2	Diptericin	0.00828547
P_24h	uninfected	3	Diptericin	0.0037642
P_24h	DAV	1	Diptericin	0.00875829
P_24h	DAV	2	Diptericin	0.00364095
P_24h	DAV	3	Diptericin	0.0451379
P_24h	DCV	1	Diptericin	0.00515295
P_24h	DCV	2	Diptericin	0.00559564
P_24h	DCV	3	Diptericin	0.00776666
P_24h	Nora	1	Diptericin	0.0155081
P_24h	Nora	2	Diptericin	0.0115422
P_24h	Nora	3	Diptericin	0.00847146
P_48h	uninfected	1	Diptericin	0.0037613
P_48h	uninfected	2	Diptericin	0.0065217
P_48h	uninfected	3	Diptericin	0.0060081
P_48h	DAV	1	Diptericin	0.007848
P_48h	DAV	2	Diptericin	0.0115389
P_48h	DAV	3	Diptericin	0.0312093
P_48h	DCV	1	Diptericin	0.0605008
P_48h	DCV	2	Diptericin	0.0102946
P_48h	DCV	3	Diptericin	0.0056883
P_48h	Nora	1	Diptericin	0.0059429
P_48h	Nora	2	Diptericin	0.0078093
P_48h	Nora	3	Diptericin	0.013572
P_0h	uninfected	1	Dicer_2	0.040905
P_0h	uninfected	2	Dicer_2	0.035609
P_0h	uninfected	3	Dicer_2	0.05629
P_0h	DAV	1	Dicer_2	0.027722
P_0h	DAV	2	Dicer_2	0.037196
P_0h	DAV	3	Dicer_2	0.034168
P_0h	DCV	1	Dicer_2	0.03347
P_0h	DCV	2	Dicer_2	0.025449
P_0h	DCV	3	Dicer_2	0.031826
P_0h	Nora	1	Dicer_2	0.015668
P_0h	Nora	2	Dicer_2	0.012591
P_0h	Nora	3	Dicer_2	0.021632
P_24h	uninfected	1	Dicer_2	0.0215264
P_24h	uninfected	2	Dicer_2	0.0260653
P_24h	uninfected	3	Dicer_2	0.0249924
P_24h	DAV	1	Dicer_2	0.0326423
P_24h	DAV	2	Dicer_2	0.0223157
P_24h	DAV	3	Dicer_2	0.0210091
P_24h	DCV	1	Dicer_2	0.0255592
P_24h	DCV	2	Dicer_2	0.0300418
P_24h	DCV	3	Dicer_2	0.0276101
P_24h	Nora	1	Dicer_2	0.0213578
P_24h	Nora	2	Dicer_2	0.013248
P_24h	Nora	3	Dicer_2	0.0225664
P_48h	uninfected	1	Dicer_2	0.0169308
P_48h	uninfected	2	Dicer_2	0.0163582
P_48h	uninfected	3	Dicer_2	0.0163754
P_48h	DAV	1	Dicer_2	0.0194527
P_48h	DAV	2	Dicer_2	0.0201889
P_48h	DAV	3	Dicer_2	0.0148698
P_48h	DCV	1	Dicer_2	0.0126266
P_48h	DCV	2	Dicer_2	0.0196081
P_48h	DCV	3	Dicer_2	0.0146102
P_48h	Nora	1	Dicer_2	0.0127276
P_48h	Nora	2	Dicer_2	0.0131946
P_48h	Nora	3	Dicer_2	0.0161496
P_0h	uninfected	1	Dicer_1	0.014693
P_0h	uninfected	2	Dicer_1	0.013251
P_0h	uninfected	3	Dicer_1	0.013738
P_0h	DAV	1	Dicer_1	0.012617
P_0h	DAV	2	Dicer_1	0.017654
P_0h	DAV	3	Dicer_1	0.01229
P_0h	DCV	1	Dicer_1	0.010893
P_0h	DCV	2	Dicer_1	0.007642
P_0h	DCV	3	Dicer_1	0.009322
P_0h	Nora	1	Dicer_1	0.006613
P_0h	Nora	2	Dicer_1	0.004464
P_0h	Nora	3	Dicer_1	0.007005
P_24h	uninfected	1	Dicer_1	0.00735808
P_24h	uninfected	2	Dicer_1	0.00955878
P_24h	uninfected	3	Dicer_1	0.00986102
P_24h	DAV	1	Dicer_1	0.00978663
P_24h	DAV	2	Dicer_1	0.00762131
P_24h	DAV	3	Dicer_1	0.00602582
P_24h	DCV	1	Dicer_1	0.00925345
P_24h	DCV	2	Dicer_1	0.00999776
P_24h	DCV	3	Dicer_1	0.0117893
P_24h	Nora	1	Dicer_1	0.00509723
P_24h	Nora	2	Dicer_1	0.00600299
P_24h	Nora	3	Dicer_1	0.0103573
P_48h	uninfected	1	Dicer_1	0.0065186
P_48h	uninfected	2	Dicer_1	0.0063775
P_48h	uninfected	3	Dicer_1	0.0070883
P_48h	DAV	1	Dicer_1	0.0069754
P_48h	DAV	2	Dicer_1	0.0068128
P_48h	DAV	3	Dicer_1	0.0058035
P_48h	DCV	1	Dicer_1	0.0053258
P_48h	DCV	2	Dicer_1	0.0072001
P_48h	DCV	3	Dicer_1	0.0079626
P_48h	Nora	1	Dicer_1	0.0051835
P_48h	Nora	2	Dicer_1	0.0068251
P_48h	Nora	3	Dicer_1	0.0060149
P_0h	uninfected	1	Defensin	0.089593
P_0h	uninfected	2	Defensin	0.094686
P_0h	uninfected	3	Defensin	0.126831
P_0h	DAV	1	Defensin	0.076118
P_0h	DAV	2	Defensin	0.0619
P_0h	DAV	3	Defensin	0.06028
P_0h	DCV	1	Defensin	0.007058
P_0h	DCV	2	Defensin	0.02071
P_0h	DCV	3	Defensin	0.009722
P_0h	Nora	1	Defensin	0.049275
P_0h	Nora	2	Defensin	0.014476
P_0h	Nora	3	Defensin	0.111683
P_24h	uninfected	1	Defensin	0.0383677
P_24h	uninfected	2	Defensin	0.0726128
P_24h	uninfected	3	Defensin	0.0520441
P_24h	DAV	1	Defensin	0.0656292
P_24h	DAV	2	Defensin	0.0348131
P_24h	DAV	3	Defensin	0.0229649
P_24h	DCV	1	Defensin	0.0185259
P_24h	DCV	2	Defensin	0.0273176
P_24h	DCV	3	Defensin	0.0523205
P_24h	Nora	1	Defensin	0.128236
P_24h	Nora	2	Defensin	0.0580012
P_24h	Nora	3	Defensin	0.192209
P_48h	uninfected	1	Defensin	0.0070157
P_48h	uninfected	2	Defensin	0.0083633
P_48h	uninfected	3	Defensin	0.0105097
P_48h	DAV	1	Defensin	0.0145882
P_48h	DAV	2	Defensin	0.006916
P_48h	DAV	3	Defensin	0.0094608
P_48h	DCV	1	Defensin	0.0354066
P_48h	DCV	2	Defensin	0.0349937
P_48h	DCV	3	Defensin	0.0328696
P_48h	Nora	1	Defensin	0.0262485
P_48h	Nora	2	Defensin	0.0364482
P_48h	Nora	3	Defensin	0.0503125
P_0h	uninfected	1	Attacin	0.003671
P_0h	uninfected	2	Attacin	0.003559
P_0h	uninfected	3	Attacin	0.007576
P_0h	DAV	1	Attacin	0.003449
P_0h	DAV	2	Attacin	0.004674
P_0h	DAV	3	Attacin	0.003795
P_0h	DCV	1	Attacin	0.003255
P_0h	DCV	2	Attacin	0.00235
P_0h	DCV	3	Attacin	0.001568
P_0h	Nora	1	Attacin	0.002423
P_0h	Nora	2	Attacin	0.00102
P_0h	Nora	3	Attacin	0.006619
P_24h	uninfected	1	Attacin	0.00117428
P_24h	uninfected	2	Attacin	0.00259697
P_24h	uninfected	3	Attacin	0.00298016
P_24h	DAV	1	Attacin	0.00168723
P_24h	DAV	2	Attacin	0.00159296
P_24h	DAV	3	Attacin	0.00133138
P_24h	DCV	1	Attacin	0.00200012
P_24h	DCV	2	Attacin	0.00128208
P_24h	DCV	3	Attacin	0.00396368
P_24h	Nora	1	Attacin	0.00740021
P_24h	Nora	2	Attacin	0.00187203
P_24h	Nora	3	Attacin	0.00701022
P_48h	uninfected	1	Attacin	0.001082
P_48h	uninfected	2	Attacin	0.0027246
P_48h	uninfected	3	Attacin	0.0063618
P_48h	DAV	1	Attacin	0.0026958
P_48h	DAV	2	Attacin	0.0037839
P_48h	DAV	3	Attacin	0.002072
P_48h	DCV	1	Attacin	0.0418403
P_48h	DCV	2	Attacin	0.0075142
P_48h	DCV	3	Attacin	0.0083938
P_48h	Nora	1	Attacin	0.0075078
P_48h	Nora	2	Attacin	0.0062497
P_48h	Nora	3	Attacin	0.0058505
P_0h	uninfected	1	Ago2	0.139731
P_0h	uninfected	2	Ago2	0.138772
P_0h	uninfected	3	Ago2	0.119165
P_0h	DAV	1	Ago2	0.103575
P_0h	DAV	2	Ago2	0.103066
P_0h	DAV	3	Ago2	0.092753
P_0h	DCV	1	Ago2	0.085588
P_0h	DCV	2	Ago2	0.069779
P_0h	DCV	3	Ago2	0.091972
P_0h	Nora	1	Ago2	0.083402
P_0h	Nora	2	Ago2	0.090364
P_0h	Nora	3	Ago2	0.097514
P_24h	uninfected	1	Ago2	0.115721
P_24h	uninfected	2	Ago2	0.140241
P_24h	uninfected	3	Ago2	0.136322
P_24h	DAV	1	Ago2	0.0746101
P_24h	DAV	2	Ago2	0.0743853
P_24h	DAV	3	Ago2	0.12873
P_24h	DCV	1	Ago2	0.0788964
P_24h	DCV	2	Ago2	0.0840673
P_24h	DCV	3	Ago2	0.0678265
P_24h	Nora	1	Ago2	0.076202
P_24h	Nora	2	Ago2	0.0689772
P_24h	Nora	3	Ago2	0.0761931
P_48h	uninfected	1	Ago2	0.114837
P_48h	uninfected	2	Ago2	0.110614
P_48h	uninfected	3	Ago2	0.0808817
P_48h	DAV	1	Ago2	0.101478
P_48h	DAV	2	Ago2	0.0988595
P_48h	DAV	3	Ago2	0.0751326
P_48h	DCV	1	Ago2	0.0786032
P_48h	DCV	2	Ago2	0.0607044
P_48h	DCV	3	Ago2	0.0820677
P_48h	Nora	1	Ago2	0.0795897
P_48h	Nora	2	Ago2	0.0888681
P_48h	Nora	3	Ago2	0.067758
